# A systems approach uncovers drivers of the multifocal emergence of an astrocyte state contributing to cognitive decline in Alzheimer’s disease

**DOI:** 10.1101/2025.02.24.639868

**Authors:** Natacha Comandante-Lou, Tsering Lama, Sarah E. Heuer, Kevin Chen, Jinho Kim, Jinglong Zhang, Bin Hu, Shuhui Liu, Swagata Dey, Kristen J. Brennand, Julie Schneider, Lisa L. Barnes, Bin Zhang, Minghui Wang, Hongyan Zou, Roland H. Friedel, Terrence L. Fisher, Vikas Mishra, Leslie Balch, Yiyi Ma, Aiqun Li, Masashi Fujita, David Bennett, Vilas Menon, Hans-Ulrich Klein, Ya Zhang, Elizabeth E. Evans, Maurice Zauderer, Tracy Young-Pearse, Mariko Taga, Philip L. De Jager

**Author notes:** Correspondence, Lead Contact: Philip L. De Jager, MD PhD.

## Abstract

Diverse cellular states have been mapped in Alzheimer’s disease (AD) pathology, but their links to cognitive decline and the tissue signals driving their emergence remain unclear. We assembled a unified single-nucleus atlas from 867 diverse brains. Meta-analysis identified new cell-state associations with AD and prioritized a non-canonical reactive *SLC38A2^high^SMTN^high^CACNA1D^high^*astrocyte (Ast10) as a key link between neuropathologies and cognitive decline. To identify regulators of Ast10 emergence, we modeled ligand-receptor relationships. Independent datasets and two spatial modalities validated these drivers and revealed Ast10’s multifocal distribution throughout the neocortex. Mechanistic validation in mouse and human astrocytes confirmed *PLXNB1*, *JAM2* and *SEMA4D* as regulators. In cerebrospinal fluid from a SEMA4D-blocking antibody trial, Ast10 markers are pharmacologically modifiable, and their reduction tracks with cognitive stabilization. Ast10 may contribute to cognitive decline through disrupted presynaptic neurotransmitter release and may be a convergence point for AD and other neurodegenerative pathologies, a promising target for enhancing resilience to dementia.
