## Supplemental Table 4 for "A systems approach uncovers drivers of the multifocal emergence of an astrocyte state contributing to cognitive decline in Alzheimer’s disease"

### Sheet: PLSR Ligand Importance
ligand	n_appearances	selection_rate	mean_abs_vip	median_abs_vip	sd_abs_vip	max_abs_vip	mean_vip_signed	median_vip_signed	sd_vip_signed	n_positive_iters	n_negative_iters	dominant_direction	direction_consistency
JAM2	2000	1	1.50283	1.50024	0.0805871	2.35872	1.50283	1.50024	0.0805871	2000	0	positive	1
EFEMP1	2000	0.993	1.24543	1.2479	0.0847241	1.99818	-1.24505	-1.2479	0.0873041	0	2000	negative	1
NCAN	2000	0.9925	1.23622	1.23562	0.097617	2.14527	1.23622	1.23562	0.097617	2000	0	positive	1
GNAS	2000	0.938	1.13703	1.13972	0.0868044	1.83262	1.13703	1.13972	0.0868044	2000	0	positive	1
LGALS3	2000	0.897	1.13858	1.14224	0.111246	2.01543	-1.13858	-1.14224	0.111246	0	2000	negative	1
SEMA4D	1965	0.6455	1.03511	1.04458	0.124473	1.94985	1.03511	1.04458	0.124473	1965	0	positive	1
NRXN1	2000	0.636	1.03256	1.03104	0.0836785	1.98344	-0.933661	-1.02967	0.309185	0	2000	negative	1
RGMA	2000	0.5655	1.01722	1.01635	0.098756	1.96134	1.01722	1.01635	0.098756	2000	0	positive	1
DSCAML1	2000	0.47	0.98418	0.991648	0.116451	1.96925	0.980176	0.991648	0.133709	1997	3	positive	0.9985
PTPRK	2000	0.4565	0.997632	0.990409	0.0942793	1.88321	0.997632	0.990409	0.0942793	2000	0	positive	1
SEMA4B	1994	0.4015	0.965319	0.971196	0.119259	1.97943	-0.965319	-0.971196	0.119259	0	1994	negative	1
FGF1	1998	0.3885	0.96101	0.963721	0.134182	2.02845	-0.96101	-0.963721	0.134182	0	1998	negative	1
A2M	1645	0.3745	0.971679	0.987968	0.149014	1.98156	-0.971679	-0.987968	0.149014	0	1645	negative	1
COL5A3	1996	0.345	0.955868	0.960205	0.098272	1.88895	0.953792	0.959974	0.107968	1996	0	positive	1
EFNA1	1643	0.342	0.984413	0.98094	0.0908069	1.84326	-0.95692	-0.979861	0.201566	14	1629	negative	0.991479
BCAN	1936	0.3065	0.932376	0.915115	0.148074	1.80581	0.93191	0.914838	0.149277	1936	0	positive	1
CDH2	1923	0.2895	0.935954	0.936395	0.123472	2.02502	0.935954	0.936395	0.123472	1923	0	positive	1
PTPRZ1	1451	0.281	0.969787	0.96809	0.0983788	1.8358	0.969787	0.96809	0.0983788	1451	0	positive	1
LRRC4B	1998	0.2135	0.902048	0.900844	0.12009	1.99606	0.902048	0.900844	0.12009	1998	0	positive	1
NCAM1	1975	0.187	0.879255	0.884451	0.132938	1.76739	0.879255	0.884451	0.132938	1975	0	positive	1
CXCL12	570	0.1605	1.02089	1.02108	0.107614	1.89007	-1.02089	-1.02108	0.107614	0	570	negative	1
DSCAM	2000	0.06	0.833296	0.828577	0.101962	1.67321	0.833296	0.828577	0.101962	2000	0	positive	1
LAMA4	969	0.0575	0.865937	0.864304	0.114092	1.82672	-0.859951	-0.864193	0.139519	2	967	negative	0.997936
BOC	1393	0.0395	0.728626	0.712902	0.169881	1.75285	0.728626	0.712902	0.169881	1393	0	positive	1
FGL1	903	0.0315	0.831764	0.835827	0.117619	1.78681	-0.241842	-0.751357	0.766057	319	584	negative	0.646733
EFNA5	1471	0.0205	0.824936	0.821056	0.0909083	1.68745	0.824936	0.821056	0.0909083	1471	0	positive	1
GPC6	1276	0.0095	0.706432	0.695875	0.128164	1.63679	0.706432	0.695875	0.128164	1276	0	positive	1
COL4A5	1556	0.0085	0.645883	0.624003	0.12052	1.79832	0.524075	0.59575	0.356664	1414	142	positive	0.90874
LAMA1	1549	0.008	0.725566	0.716313	0.107078	1.94921	-0.725566	-0.716313	0.107078	0	1549	negative	1
COL4A2	245	0.0075	0.81475	0.802432	0.113123	1.78719	-0.812073	-0.802432	0.12305	0	245	negative	1
NRG3	477	0.0045	0.807728	0.809625	0.0855026	1.5262	0.807728	0.809625	0.0855026	477	0	positive	1
TNC	374	0.003	0.7722	0.759066	0.0967716	1.60017	-0.745171	-0.759066	0.221435	9	365	negative	0.975936
FN1	1674	0.0015	0.651105	0.644483	0.0965231	1.81063	-0.644193	-0.642894	0.127694	7	1667	negative	0.995818
ROBO1	51	0.001	0.751203	0.759911	0.164958	1.48662	0.690919	0.757371	0.340421	49	2	positive	0.960784
SDC4	18	0	0.787584	0.830845	0.161235	1.54622	0.475988	0.830845	0.665493	13	5	positive	0.722222
ZNRF3	43	0	0.678428	0.669644	0.108687	1.62369	-0.678428	-0.669644	0.108687	0	43	negative	1
CHL1	1	0	0.663406	0.663406		1.1467	0.663406	0.663406		1	0	positive	1
LRIG1	1788	0	0.650689	0.643862	0.0908275	1.47505	-0.650689	-0.643862	0.0908275	0	1788	negative	1
CDCP1	83	0	0.611986	0.564899	0.112347	1.26978	-0.611986	-0.564899	0.112347	0	83	negative	1

### Sheet: Ligand-Sender Pair Stability
ligand_clean	sender	n_selected	sender_selection_rate	sender_selection_rate_given_ligand
A2M	Ast.3	1513	0.7565	0.919757
A2M	Mic.6	1292	0.646	0.78541
A2M	Ast.1	1226	0.613	0.745289
A2M	Ast.6	539	0.2695	0.32766
A2M	Mic.11	190	0.095	0.115502
A2M	Ast.2	108	0.054	0.0656535
A2M	Ast.4	16	0.008	0.00972644
A2M	Mic.4	1	0.0005	0.000607903
BCAN	Ast.3	1841	0.9205	0.95093
BCAN	Mic.13	1788	0.894	0.923554
BCAN	Ast.4	1019	0.5095	0.526343
BCAN	Ast.9	731	0.3655	0.377583
BCAN	Mic.4	97	0.0485	0.0501033
BCAN	Mic.16	17	0.0085	0.00878099
BCAN	Mic.10	15	0.0075	0.00774793
BCAN	Ast.1	11	0.0055	0.00568182
BCAN	Ast.6	10	0.005	0.00516529
BCAN	Mic.5	8	0.004	0.00413223
BCAN	Mic.9	3	0.0015	0.00154959
BCAN	Ast.5	1	0.0005	0.000516529
BCAN	Mic.2	1	0.0005	0.000516529
BOC	Ast.3	1207	0.6035	0.866475
BOC	Ast.4	422	0.211	0.302943
BOC	Ast.1	411	0.2055	0.295047
BOC	Ast.6	65	0.0325	0.0466619
BOC	Mic.6	9	0.0045	0.00646088
BOC	Mic.4	5	0.0025	0.00358938
BOC	Ast.8	4	0.002	0.0028715
BOC	Mic.11	4	0.002	0.0028715
BOC	Ast.9	2	0.001	0.00143575
BOC	Mic.1	2	0.001	0.00143575
BOC	Mic.12	2	0.001	0.00143575
BOC	Mic.13	2	0.001	0.00143575
BOC	Ast.2	1	0.0005	0.000717875
BOC	Ast.5	1	0.0005	0.000717875
BOC	Ast.7	1	0.0005	0.000717875
CDCP1	Ast.4	58	0.029	0.698795
CDCP1	Ast.5	28	0.014	0.337349
CDCP1	Ast.1	22	0.011	0.26506
CDCP1	Mic.11	6	0.003	0.0722892
CDCP1	Ast.3	3	0.0015	0.0361446
CDCP1	Mic.8	1	0.0005	0.0120482
CDH2	Ast.3	1912	0.956	0.99428
CDH2	Mic.13	1770	0.885	0.920437
CDH2	Ast.4	716	0.358	0.372335
CDH2	Mic.10	490	0.245	0.25481
CDH2	Mic.1	205	0.1025	0.106604
CDH2	Mic.12	91	0.0455	0.0473219
CDH2	Mic.15	65	0.0325	0.0338014
CDH2	Ast.1	29	0.0145	0.0150806
CDH2	Mic.5	21	0.0105	0.0109204
CDH2	Ast.2	5	0.0025	0.0026001
CDH2	Mic.8	1	0.0005	0.000520021
CDH2	Mic.9	1	0.0005	0.000520021
CHL1	Mic.13	1	0.0005	1
CHL1	Mic.5	1	0.0005	1
CHL1	Mic.8	1	0.0005	1
COL4A2	Ast.1	236	0.118	0.963265
COL4A2	Ast.3	214	0.107	0.873469
COL4A2	Mic.7	31	0.0155	0.126531
COL4A2	Ast.4	23	0.0115	0.0938776
COL4A2	Ast.5	7	0.0035	0.0285714
COL4A2	Mic.9	7	0.0035	0.0285714
COL4A2	Mic.4	6	0.003	0.0244898
COL4A2	Ast.6	3	0.0015	0.0122449
COL4A2	Mic.8	3	0.0015	0.0122449
COL4A2	Mic.10	1	0.0005	0.00408163
COL4A2	Mic.12	1	0.0005	0.00408163
COL4A2	Mic.13	1	0.0005	0.00408163
COL4A5	Ast.4	1496	0.748	0.96144
COL4A5	Ast.5	142	0.071	0.0912596
COL4A5	Ast.2	137	0.0685	0.0880463
COL4A5	Ast.1	89	0.0445	0.0571979
COL4A5	Mic.16	71	0.0355	0.0456298
COL4A5	Mic.2	50	0.025	0.0321337
COL4A5	Mic.8	38	0.019	0.0244216
COL4A5	Mic.3	8	0.004	0.00514139
COL4A5	Mic.15	6	0.003	0.00385604
COL4A5	Mic.5	6	0.003	0.00385604
COL4A5	Ast.8	5	0.0025	0.00321337
COL4A5	Mic.1	3	0.0015	0.00192802
COL4A5	Ast.3	2	0.001	0.00128535
COL4A5	Mic.10	2	0.001	0.00128535
COL4A5	Mic.11	2	0.001	0.00128535
COL4A5	Ast.9	1	0.0005	0.000642674
COL5A3	Ast.3	1996	0.998	1
COL5A3	Mic.13	1981	0.9905	0.992485
COL5A3	Ast.1	363	0.1815	0.181864
COL5A3	Ast.4	161	0.0805	0.0806613
COL5A3	Ast.6	88	0.044	0.0440882
COL5A3	Mic.1	80	0.04	0.0400802
COL5A3	Mic.12	70	0.035	0.0350701
COL5A3	Ast.5	26	0.013	0.0130261
COL5A3	Mic.16	8	0.004	0.00400802
COL5A3	Mic.4	5	0.0025	0.00250501
COL5A3	Mic.7	5	0.0025	0.00250501
COL5A3	Mic.3	3	0.0015	0.00150301
COL5A3	Mic.8	2	0.001	0.001002
COL5A3	Mic.11	1	0.0005	0.000501002
CXCL12	Mic.3	547	0.2735	0.959649
CXCL12	Ast.1	535	0.2675	0.938596
CXCL12	Mic.7	388	0.194	0.680702
CXCL12	Ast.5	179	0.0895	0.314035
CXCL12	Mic.5	41	0.0205	0.0719298
CXCL12	Mic.14	28	0.014	0.0491228
CXCL12	Mic.11	21	0.0105	0.0368421
CXCL12	Mic.2	20	0.01	0.0350877
CXCL12	Mic.16	5	0.0025	0.00877193
CXCL12	Mic.4	2	0.001	0.00350877
DSCAM	Ast.3	2000	1	1
DSCAM	Ast.4	1455	0.7275	0.7275
DSCAM	Ast.6	727	0.3635	0.3635
DSCAM	Mic.1	92	0.046	0.046
DSCAM	Mic.12	89	0.0445	0.0445
DSCAM	Mic.10	83	0.0415	0.0415
DSCAM	Ast.9	54	0.027	0.027
DSCAM	Mic.16	10	0.005	0.005
DSCAM	Mic.13	7	0.0035	0.0035
DSCAM	Mic.8	6	0.003	0.003
DSCAM	Ast.7	5	0.0025	0.0025
DSCAM	Ast.8	3	0.0015	0.0015
DSCAM	Mic.15	1	0.0005	0.0005
DSCAML1	Ast.3	2000	1	1
DSCAML1	Mic.13	1541	0.7705	0.7705
DSCAML1	Mic.12	830	0.415	0.415
DSCAML1	Mic.7	587	0.2935	0.2935
DSCAML1	Mic.15	564	0.282	0.282
DSCAML1	Mic.10	50	0.025	0.025
DSCAML1	Ast.4	24	0.012	0.012
DSCAML1	Mic.3	19	0.0095	0.0095
DSCAML1	Ast.8	15	0.0075	0.0075
DSCAML1	Mic.5	10	0.005	0.005
DSCAML1	Ast.1	9	0.0045	0.0045
DSCAML1	Ast.6	2	0.001	0.001
DSCAML1	Ast.2	1	0.0005	0.0005
DSCAML1	Ast.7	1	0.0005	0.0005
DSCAML1	Mic.1	1	0.0005	0.0005
EFEMP1	Ast.3	2000	1	1
EFEMP1	Ast.4	2000	1	1
EFEMP1	Ast.2	1978	0.989	0.989
EFEMP1	Ast.1	1196	0.598	0.598
EFEMP1	Ast.5	717	0.3585	0.3585
EFEMP1	Mic.10	444	0.222	0.222
EFEMP1	Mic.11	394	0.197	0.197
EFEMP1	Mic.16	359	0.1795	0.1795
EFEMP1	Ast.6	195	0.0975	0.0975
EFEMP1	Mic.2	148	0.074	0.074
EFEMP1	Mic.8	97	0.0485	0.0485
EFEMP1	Mic.12	3	0.0015	0.0015
EFEMP1	Mic.7	3	0.0015	0.0015
EFEMP1	Ast.8	1	0.0005	0.0005
EFEMP1	Mic.4	1	0.0005	0.0005
EFEMP1	Mic.5	1	0.0005	0.0005
EFEMP1	Mic.6	1	0.0005	0.0005
EFEMP1	Mic.9	1	0.0005	0.0005
EFNA1	Ast.1	1636	0.818	0.99574
EFNA1	Ast.4	1582	0.791	0.962873
EFNA1	Ast.3	471	0.2355	0.286671
EFNA1	Ast.2	122	0.061	0.0742544
EFNA1	Mic.5	46	0.023	0.0279976
EFNA1	Mic.16	39	0.0195	0.0237371
EFNA1	Mic.3	30	0.015	0.0182593
EFNA1	Mic.2	26	0.013	0.0158247
EFNA1	Mic.12	21	0.0105	0.0127815
EFNA1	Ast.9	8	0.004	0.00486914
EFNA1	Mic.7	6	0.003	0.00365186
EFNA1	Ast.6	3	0.0015	0.00182593
EFNA1	Ast.8	3	0.0015	0.00182593
EFNA1	Mic.9	2	0.001	0.00121729
EFNA1	Mic.11	1	0.0005	0.000608643
EFNA1	Mic.4	1	0.0005	0.000608643
EFNA1	Mic.8	1	0.0005	0.000608643
EFNA5	Mic.5	1467	0.7335	0.997281
EFNA5	Ast.3	1056	0.528	0.717879
EFNA5	Mic.12	913	0.4565	0.620666
EFNA5	Ast.4	153	0.0765	0.104011
EFNA5	Mic.4	57	0.0285	0.0387492
EFNA5	Ast.5	53	0.0265	0.0360299
EFNA5	Mic.13	48	0.024	0.0326309
EFNA5	Mic.1	26	0.013	0.0176751
EFNA5	Mic.10	7	0.0035	0.00475867
EFNA5	Mic.2	7	0.0035	0.00475867
EFNA5	Mic.9	6	0.003	0.00407886
EFNA5	Mic.15	2	0.001	0.00135962
EFNA5	Mic.3	2	0.001	0.00135962
EFNA5	Ast.1	1	0.0005	0.00067981
EFNA5	Mic.8	1	0.0005	0.00067981
FGF1	Ast.3	1988	0.994	0.994995
FGF1	Ast.4	1949	0.9745	0.975475
FGF1	Ast.5	930	0.465	0.465465
FGF1	Ast.1	762	0.381	0.381381
FGF1	Ast.2	428	0.214	0.214214
FGF1	Mic.2	258	0.129	0.129129
FGF1	Mic.3	88	0.044	0.044044
FGF1	Ast.6	79	0.0395	0.0395395
FGF1	Mic.11	60	0.03	0.03003
FGF1	Ast.8	7	0.0035	0.0035035
FGF1	Mic.12	7	0.0035	0.0035035
FGF1	Ast.7	3	0.0015	0.0015015
FGF1	Mic.7	1	0.0005	0.000500501
FGL1	Ast.1	595	0.2975	0.658915
FGL1	Mic.8	584	0.292	0.646733
FGL1	Ast.4	367	0.1835	0.406423
FGL1	Mic.12	226	0.113	0.250277
FGL1	Mic.13	143	0.0715	0.158361
FGL1	Ast.5	87	0.0435	0.0963455
FGL1	Mic.3	79	0.0395	0.0874862
FGL1	Ast.6	66	0.033	0.0730897
FGL1	Mic.1	48	0.024	0.0531561
FGL1	Ast.9	5	0.0025	0.0055371
FGL1	Mic.4	5	0.0025	0.0055371
FGL1	Mic.15	2	0.001	0.00221484
FGL1	Mic.10	1	0.0005	0.00110742
FGL1	Mic.11	1	0.0005	0.00110742
FGL1	Mic.14	1	0.0005	0.00110742
FGL1	Mic.5	1	0.0005	0.00110742
FN1	Ast.4	1670	0.835	0.997611
FN1	Mic.7	385	0.1925	0.229988
FN1	Ast.1	244	0.122	0.145759
FN1	Ast.2	54	0.027	0.0322581
FN1	Ast.5	13	0.0065	0.00776583
FN1	Mic.5	10	0.005	0.00597372
FN1	Mic.11	7	0.0035	0.0041816
FN1	Mic.12	6	0.003	0.00358423
FN1	Ast.6	3	0.0015	0.00179211
FN1	Mic.10	2	0.001	0.00119474
FN1	Mic.3	2	0.001	0.00119474
FN1	Ast.9	1	0.0005	0.000597372
FN1	Mic.13	1	0.0005	0.000597372
FN1	Mic.8	1	0.0005	0.000597372
GNAS	Ast.4	2000	1	1
GNAS	Ast.6	276	0.138	0.138
GNAS	Ast.3	266	0.133	0.133
GNAS	Ast.9	71	0.0355	0.0355
GNAS	Ast.5	62	0.031	0.031
GNAS	Ast.7	47	0.0235	0.0235
GNAS	Mic.4	12	0.006	0.006
GNAS	Ast.8	9	0.0045	0.0045
GNAS	Mic.6	5	0.0025	0.0025
GNAS	Mic.5	4	0.002	0.002
GNAS	Mic.2	3	0.0015	0.0015
GNAS	Ast.2	2	0.001	0.001
GPC6	Ast.4	1100	0.55	0.862069
GPC6	Mic.13	692	0.346	0.54232
GPC6	Ast.3	558	0.279	0.437304
GPC6	Mic.4	167	0.0835	0.130878
GPC6	Ast.1	16	0.008	0.0125392
GPC6	Mic.6	9	0.0045	0.00705329
GPC6	Mic.1	4	0.002	0.0031348
GPC6	Ast.8	2	0.001	0.0015674
GPC6	Mic.15	1	0.0005	0.000783699
GPC6	Mic.2	1	0.0005	0.000783699
GPC6	Mic.7	1	0.0005	0.000783699
JAM2	Ast.3	2000	1	1
JAM2	Ast.4	2000	1	1
JAM2	Mic.1	1997	0.9985	0.9985
JAM2	Ast.1	1952	0.976	0.976
JAM2	Mic.13	1916	0.958	0.958
JAM2	Mic.8	322	0.161	0.161
JAM2	Mic.4	195	0.0975	0.0975
JAM2	Mic.16	120	0.06	0.06
JAM2	Mic.2	72	0.036	0.036
JAM2	Ast.5	64	0.032	0.032
JAM2	Ast.7	40	0.02	0.02
JAM2	Ast.6	16	0.008	0.008
JAM2	Ast.8	5	0.0025	0.0025
JAM2	Ast.9	4	0.002	0.002
JAM2	Mic.7	4	0.002	0.002
JAM2	Ast.2	1	0.0005	0.0005
JAM2	Mic.5	1	0.0005	0.0005
LAMA1	Ast.5	1549	0.7745	1
LAMA1	Ast.6	1549	0.7745	1
LAMA4	Ast.1	963	0.4815	0.993808
LAMA4	Ast.4	745	0.3725	0.768834
LAMA4	Ast.5	415	0.2075	0.428277
LAMA4	Ast.6	218	0.109	0.224974
LAMA4	Mic.11	130	0.065	0.134159
LAMA4	Mic.8	64	0.032	0.0660475
LAMA4	Ast.9	22	0.011	0.0227038
LAMA4	Ast.2	21	0.0105	0.0216718
LAMA4	Mic.1	6	0.003	0.00619195
LAMA4	Mic.10	6	0.003	0.00619195
LAMA4	Mic.3	4	0.002	0.00412797
LAMA4	Mic.12	2	0.001	0.00206398
LAMA4	Mic.5	2	0.001	0.00206398
LAMA4	Mic.7	1	0.0005	0.00103199
LGALS3	Ast.1	2000	1	1
LGALS3	Ast.3	1999	0.9995	0.9995
LGALS3	Ast.5	1519	0.7595	0.7595
LGALS3	Ast.4	1198	0.599	0.599
LGALS3	Ast.6	969	0.4845	0.4845
LGALS3	Mic.7	624	0.312	0.312
LGALS3	Mic.8	268	0.134	0.134
LGALS3	Mic.9	248	0.124	0.124
LGALS3	Mic.11	241	0.1205	0.1205
LGALS3	Ast.9	180	0.09	0.09
LGALS3	Ast.2	132	0.066	0.066
LGALS3	Mic.4	10	0.005	0.005
LGALS3	Ast.8	7	0.0035	0.0035
LGALS3	Mic.15	1	0.0005	0.0005
LRIG1	Ast.3	1786	0.893	0.998881
LRIG1	Ast.1	1294	0.647	0.723714
LRIG1	Ast.6	375	0.1875	0.209732
LRIG1	Ast.5	97	0.0485	0.0542506
LRIG1	Ast.4	31	0.0155	0.0173378
LRIG1	Mic.10	15	0.0075	0.00838926
LRIG1	Mic.6	8	0.004	0.00447427
LRIG1	Mic.7	6	0.003	0.0033557
LRRC4B	Ast.4	1991	0.9955	0.996496
LRRC4B	Ast.3	1830	0.915	0.915916
LRRC4B	Ast.8	264	0.132	0.132132
LRRC4B	Mic.16	238	0.119	0.119119
LRRC4B	Ast.1	105	0.0525	0.0525526
LRRC4B	Mic.12	55	0.0275	0.0275275
LRRC4B	Mic.13	40	0.02	0.02002
LRRC4B	Mic.9	4	0.002	0.002002
LRRC4B	Ast.5	1	0.0005	0.000500501
LRRC4B	Mic.1	1	0.0005	0.000500501
NCAM1	Ast.4	1966	0.983	0.995443
NCAM1	Ast.3	1212	0.606	0.613671
NCAM1	Mic.16	846	0.423	0.428354
NCAM1	Mic.13	729	0.3645	0.369114
NCAM1	Ast.2	421	0.2105	0.213165
NCAM1	Mic.15	258	0.129	0.130633
NCAM1	Mic.12	219	0.1095	0.110886
NCAM1	Mic.1	34	0.017	0.0172152
NCAM1	Mic.3	9	0.0045	0.00455696
NCAM1	Mic.4	9	0.0045	0.00455696
NCAM1	Mic.9	6	0.003	0.00303797
NCAM1	Mic.2	3	0.0015	0.00151899
NCAM1	Ast.5	2	0.001	0.00101266
NCAM1	Ast.7	1	0.0005	0.000506329
NCAN	Ast.3	2000	1	1
NCAN	Ast.4	2000	1	1
NCAN	Ast.9	1597	0.7985	0.7985
NCAN	Mic.13	1556	0.778	0.778
NCAN	Ast.1	401	0.2005	0.2005
NCAN	Ast.2	281	0.1405	0.1405
NCAN	Mic.9	196	0.098	0.098
NCAN	Ast.6	72	0.036	0.036
NCAN	Mic.5	33	0.0165	0.0165
NCAN	Mic.1	30	0.015	0.015
NCAN	Ast.8	1	0.0005	0.0005
NRG3	Mic.12	465	0.2325	0.974843
NRG3	Mic.13	438	0.219	0.918239
NRG3	Mic.2	356	0.178	0.746331
NRG3	Mic.16	265	0.1325	0.555556
NRG3	Mic.8	260	0.13	0.545073
NRG3	Mic.10	152	0.076	0.318658
NRG3	Mic.4	135	0.0675	0.283019
NRG3	Mic.5	128	0.064	0.268344
NRG3	Mic.7	117	0.0585	0.245283
NRG3	Ast.5	61	0.0305	0.127883
NRG3	Mic.3	59	0.0295	0.12369
NRG3	Ast.8	54	0.027	0.113208
NRG3	Mic.15	30	0.015	0.0628931
NRG3	Ast.9	5	0.0025	0.0104822
NRG3	Mic.6	5	0.0025	0.0104822
NRG3	Mic.14	2	0.001	0.00419287
NRG3	Ast.2	1	0.0005	0.00209644
NRG3	Ast.3	1	0.0005	0.00209644
NRXN1	Ast.4	2000	1	1
NRXN1	Ast.5	1992	0.996	0.996
NRXN1	Ast.2	1987	0.9935	0.9935
NRXN1	Ast.3	1935	0.9675	0.9675
NRXN1	Ast.7	1465	0.7325	0.7325
NRXN1	Mic.13	236	0.118	0.118
NRXN1	Mic.2	236	0.118	0.118
NRXN1	Mic.10	234	0.117	0.117
NRXN1	Mic.12	222	0.111	0.111
NRXN1	Ast.1	192	0.096	0.096
NRXN1	Mic.9	77	0.0385	0.0385
NRXN1	Mic.14	63	0.0315	0.0315
NRXN1	Mic.11	34	0.017	0.017
NRXN1	Ast.9	22	0.011	0.011
NRXN1	Mic.15	14	0.007	0.007
NRXN1	Mic.3	13	0.0065	0.0065
NRXN1	Mic.8	13	0.0065	0.0065
NRXN1	Ast.6	3	0.0015	0.0015
NRXN1	Mic.6	3	0.0015	0.0015
NRXN1	Ast.8	2	0.001	0.001
NRXN1	Mic.1	2	0.001	0.001
NRXN1	Mic.4	1	0.0005	0.0005
PTPRK	Ast.3	2000	1	1
PTPRK	Ast.4	1620	0.81	0.81
PTPRK	Ast.5	486	0.243	0.243
PTPRK	Ast.1	324	0.162	0.162
PTPRK	Ast.7	211	0.1055	0.1055
PTPRK	Mic.1	42	0.021	0.021
PTPRK	Mic.15	30	0.015	0.015
PTPRK	Mic.9	25	0.0125	0.0125
PTPRK	Ast.6	20	0.01	0.01
PTPRK	Mic.8	3	0.0015	0.0015
PTPRK	Mic.12	2	0.001	0.001
PTPRK	Ast.2	1	0.0005	0.0005
PTPRK	Mic.2	1	0.0005	0.0005
PTPRK	Mic.3	1	0.0005	0.0005
PTPRK	Mic.7	1	0.0005	0.0005
PTPRZ1	Mic.12	1449	0.7245	0.998622
PTPRZ1	Ast.5	1018	0.509	0.701585
PTPRZ1	Ast.4	995	0.4975	0.685734
PTPRZ1	Mic.13	320	0.16	0.220538
PTPRZ1	Ast.1	154	0.077	0.106134
PTPRZ1	Mic.1	9	0.0045	0.00620262
PTPRZ1	Mic.9	5	0.0025	0.0034459
PTPRZ1	Mic.4	4	0.002	0.00275672
PTPRZ1	Ast.3	2	0.001	0.00137836
PTPRZ1	Ast.2	1	0.0005	0.00068918
PTPRZ1	Ast.6	1	0.0005	0.00068918
RGMA	Ast.4	2000	1	1
RGMA	Ast.3	1984	0.992	0.992
RGMA	Mic.4	680	0.34	0.34
RGMA	Mic.10	192	0.096	0.096
RGMA	Mic.13	157	0.0785	0.0785
RGMA	Mic.3	47	0.0235	0.0235
RGMA	Mic.9	43	0.0215	0.0215
RGMA	Ast.7	41	0.0205	0.0205
RGMA	Ast.5	15	0.0075	0.0075
RGMA	Ast.6	12	0.006	0.006
RGMA	Ast.1	5	0.0025	0.0025
RGMA	Mic.7	4	0.002	0.002
RGMA	Mic.16	3	0.0015	0.0015
RGMA	Mic.12	1	0.0005	0.0005
ROBO1	Ast.3	46	0.023	0.901961
ROBO1	Mic.13	35	0.0175	0.686275
ROBO1	Mic.1	23	0.0115	0.45098
ROBO1	Mic.12	5	0.0025	0.0980392
ROBO1	Ast.4	3	0.0015	0.0588235
ROBO1	Ast.5	2	0.001	0.0392157
ROBO1	Ast.1	1	0.0005	0.0196078
ROBO1	Ast.8	1	0.0005	0.0196078
ROBO1	Mic.2	1	0.0005	0.0196078
ROBO1	Mic.4	1	0.0005	0.0196078
ROBO1	Mic.9	1	0.0005	0.0196078
SDC4	Mic.13	13	0.0065	0.722222
SDC4	Ast.4	12	0.006	0.666667
SDC4	Ast.3	5	0.0025	0.277778
SDC4	Ast.2	1	0.0005	0.0555556
SDC4	Mic.10	1	0.0005	0.0555556
SDC4	Mic.2	1	0.0005	0.0555556
SDC4	Mic.4	1	0.0005	0.0555556
SEMA4B	Ast.3	1994	0.997	1
SEMA4B	Ast.2	1367	0.6835	0.685557
SEMA4B	Ast.6	1331	0.6655	0.667503
SEMA4B	Mic.15	963	0.4815	0.482949
SEMA4B	Ast.5	379	0.1895	0.19007
SEMA4B	Ast.7	87	0.0435	0.0436309
SEMA4B	Mic.3	8	0.004	0.00401204
SEMA4B	Mic.11	4	0.002	0.00200602
SEMA4B	Ast.8	2	0.001	0.00100301
SEMA4B	Mic.7	2	0.001	0.00100301
SEMA4B	Mic.9	2	0.001	0.00100301
SEMA4B	Mic.16	1	0.0005	0.000501505
SEMA4D	Ast.3	1965	0.9825	1
SEMA4D	Mic.16	1684	0.842	0.856997
SEMA4D	Mic.1	1642	0.821	0.835623
SEMA4D	Mic.13	1318	0.659	0.670738
SEMA4D	Mic.15	165	0.0825	0.0839695
SEMA4D	Ast.8	136	0.068	0.0692112
SEMA4D	Ast.7	79	0.0395	0.0402036
SEMA4D	Ast.4	25	0.0125	0.0127226
SEMA4D	Mic.3	18	0.009	0.00916031
SEMA4D	Ast.6	11	0.0055	0.00559796
SEMA4D	Ast.9	8	0.004	0.00407125
SEMA4D	Mic.8	3	0.0015	0.00152672
TNC	Mic.8	323	0.1615	0.863636
TNC	Ast.1	298	0.149	0.796791
TNC	Mic.5	98	0.049	0.262032
TNC	Ast.9	78	0.039	0.208556
TNC	Mic.3	74	0.037	0.197861
TNC	Ast.3	10	0.005	0.026738
TNC	Ast.2	5	0.0025	0.013369
TNC	Mic.13	1	0.0005	0.0026738
ZNRF3	Mic.5	43	0.0215	1
ZNRF3	Ast.6	27	0.0135	0.627907
ZNRF3	Ast.1	15	0.0075	0.348837
ZNRF3	Ast.7	2	0.001	0.0465116
ZNRF3	Mic.6	2	0.001	0.0465116
ZNRF3	Mic.14	1	0.0005	0.0232558
ZNRF3	Mic.3	1	0.0005	0.0232558

### Sheet: Model Complexity vs Performance
n_features	new_added_ligand	train_r2	train_pearson	loocv_q2
1	JAM2	0.266334	0.516076	0.231487
2	EFEMP1	0.366827	0.605662	0.264304
3	NCAN	0.420324	0.648324	0.304032
4	GNAS	0.485257	0.696604	0.357282
5	LGALS3	0.514522	0.717302	0.380299
6	SEMA4D	0.542323	0.736426	0.421397
7	NRXN1	0.554593	0.74471	0.437678
8	RGMA	0.528847	0.727219	0.39904
9	DSCAML1	0.545135	0.738332	0.383238
10	PTPRK	0.557014	0.746334	0.392439
11	SEMA4B	0.564226	0.75115	0.411319
12	FGF1	0.582066	0.762933	0.419467
13	A2M	0.598953	0.77392	0.433317
14	COL5A3	0.593214	0.770204	0.420215
15	EFNA1	0.596795	0.772525	0.425719
16	BCAN	0.588274	0.76699	0.413508
17	CDH2	0.606227	0.778606	0.415135
18	PTPRZ1	0.621226	0.788179	0.396562
19	LRRC4B	0.623686	0.789738	0.407072
20	NCAM1	0.626087	0.791257	0.416597
21	CXCL12	0.626087	0.791257	0.414224
22	DSCAM	0.630064	0.793766	0.427437
23	LAMA4	0.630064	0.793766	0.410944
24	BOC	0.637421	0.798386	0.413853
25	FGL1	0.635511	0.797189	0.421576
26	EFNA5	0.631504	0.794672	0.424188
27	GPC6	0.625544	0.790913	0.417046
28	COL4A5	0.631161	0.794457	0.425723
29	LAMA1	0.645268	0.803286	0.442477
30	COL4A2	0.645268	0.803286	0.440579
31	NRG3	0.648215	0.805118	0.448035
32	TNC	0.648215	0.805118	0.441714
33	FN1	0.649232	0.805749	0.441687
34	ROBO1	0.649232	0.805749	0.441687
35	SDC4	0.649232	0.805749	0.441687
36	ZNRF3	0.649232	0.805749	0.441687
37	CHL1	0.649232	0.805749	0.441687
38	LRIG1	0.645285	0.803296	0.437785
39	CDCP1	0.645285	0.803296	0.437785

### Sheet: Final Model Scores
individualID	PLS1	PLS2
R3978789	-0.961546	0.465015
R7881801	0.426144	-0.680493
R2246117	5.19568	-0.742072
R4619330	-0.544789	0.462748
R2577726	-2.64031	-1.12744
R7738727	-2.29275	0.438803
R1234575	-2.21992	0.0475935
R8937093	-2.33879	0.437875
R5924065	0.133779	-1.24353
R4012015	0.445415	-0.665122
R4379962	1.37164	-1.17914
R6939144	-1.29215	-0.509139
R3741788	-0.408897	1.42484
R6249698	0.187188	0.629253
R4928630	3.15316	0.102259
R5177066	1.89018	2.85668
R8760165	-0.559904	-0.351188
R2881301	-2.23153	0.349918
R6337324	-0.910928	-0.729212
R1721075	-0.335659	0.329485
R5234179	-1.88321	-1.21534
R4641987	-2.70641	1.18334
R7912121	-0.619338	1.15626
R6114572	-0.842524	0.609969
R7210604	-0.134062	0.202864
R4077358	-2.2838	-0.613037
R3452739	-2.83874	0.783423
R7950545	-3.06623	0.0251337
R9907075	-2.171	-1.89643
R1521786	-1.24288	-0.609612
R5126867	-1.34681	-0.241928
R5447358	1.98463	0.361435
R2086195	0.607895	0.318734
R3948425	-0.79223	0.498467
R6231318	0.687243	0.638821
R6086139	1.688	0.881475
R3400726	-1.98848	-0.0802011
R5973191	-1.70686	-0.449652
R9771008	-0.715664	-0.118072
R7651923	1.56721	-0.345562
R1218460	2.51799	1.03389
R7944883	0.310536	-0.129945
R8293796	0.0484686	-0.491093
R2709337	-1.05356	-0.0620174
R8202775	0.581585	0.965396
R7516349	2.94662	0.586831
R3884524	4.83777	0.219279
R8963331	3.01965	-1.67804
R2424757	-0.950673	0.0954728
R7596878	-0.996072	-0.515881
R2880377	1.72221	-0.649496
R2197944	0.659565	0.06247
R6253512	-1.59881	-0.613078
R7791442	-2.43525	-0.48424
R2529284	0.247871	-0.590309
R3927700	1.53209	1.10286
R2582129	-1.56791	-0.056724
R6913259	0.2178	0.920189
R7095349	-0.413827	0.208254
R3408213	-0.0840951	1.75413
R9314674	1.18085	-0.522216
R1672797	1.30846	0.949157
R5138383	-0.363597	-0.448986
R5211056	-2.04642	-1.93829
R9137173	3.88445	0.553018
R5518725	3.10193	-0.678134
R6003498	2.34459	-0.0191568
R7295303	-0.381596	-0.134564
R6226355	0.613986	-0.24854
R9072353	-1.10603	1.35764
R4859661	-0.247442	0.638293
R8774534	-0.196999	1.42434
R9309271	-0.765424	0.169324
R9809441	0.94968	1.19004
R2703808	0.489886	-0.109436
R5459434	4.08292	-0.387339
R9540861	1.90286	-0.98823
R2006886	-0.692413	-0.573565
R9239503	1.57001	0.178479
R7438391	2.34117	-0.070777
R9566976	-1.15018	-0.956009
R5394614	1.95172	-0.526824
R9537646	-1.68211	-0.142176
R3589148	-1.85638	-0.208993
R8209563	3.58652	-0.144933
R9324027	0.20479	0.31938
R8626395	0.638038	-0.196133
R6849345	-2.44311	0.972146
R9245150	0.155604	1.07803
R8410459	-0.771239	0.359401
R7063792	-0.926074	0.00299431
R8330118	-2.13161	-0.697635
R5214048	2.67667	1.21103
R2793780	-1.24583	0.292205
R4042599	-0.169189	-0.439443
R2167020	1.82812	-0.76111
R5883172	0.129847	-0.330987
R7015250	-0.178521	1.2128
R6828280	-0.0595618	-0.860526
R9557117	-2.10275	0.0304724
R6627307	-1.67898	2.90116
R2144127	0.201057	-0.572544
R9064073	3.29988	-0.685
R2787688	0.822571	-0.0154475
R7304869	1.50143	-0.190255
R3874626	-0.420544	0.42352
R5133113	2.10632	0.658083
R7594705	-1.35367	-0.724083
R6268135	0.792429	-3.29089
R3814553	0.216349	0.676262
R9652199	0.972599	-0.0572277
R2166876	-2.14304	-0.326045
R8971831	-0.517761	0.0877287
R2992930	-1.61644	-0.354029
R3877498	0.148799	0.0114964
R5357999	-1.6403	-0.688984
R9886653	-0.776203	0.519704
R4332132	-0.301205	-0.255654
R7483736	-1.19195	1.27845
R5369295	0.269276	-0.503857
R1412995	0.31367	-0.461494
R6057469	-0.468751	-0.656791
R5676537	-0.625347	-0.660035
R3035452	-1.43065	-1.05035
R1944372	0.128624	0.0625228
R6319811	-0.58425	-1.11258
R3631183	2.55144	-0.899169
R6802400	0.353386	0.383456
R6155093	-1.8181	-0.842936
R1105988	0.728912	-0.306189
R8457289	-1.9951	-0.726067
R7904841	0.761782	1.31979
R8882846	-0.654664	-0.371172
R6070702	3.28006	-0.0622228
R1620679	-0.944152	0.493478
R8477425	-2.07782	2.21677
R8075334	-1.16419	0.283439
R1664857	-1.96769	-0.482563
R3727306	-0.59666	-0.9367
R9904978	-2.19419	2.38343
R7915228	2.81713	-0.476332
R5541746	-1.45323	0.756661
R3341095	-0.819776	0.362011
R4996203	-0.704598	0.195393
R2879330	1.97198	0.400532
R3328752	0.155885	-0.0886702
R3757880	-0.0805407	0.272409
R5907586	-0.614595	-1.00027
R2488731	0.0542529	-0.0918274
R7506996	1.93183	3.08748
R8472815	1.08933	-0.0947713
R5955028	2.05567	-0.235328
R4240155	0.568888	0.237486
R7029629	-0.308579	0.0769802
R9253870	-2.74444	-0.106474
R2830542	1.40167	-0.556825
R1327471	-0.261661	-1.30066
R4078277	-0.352666	2.95984
R3997006	2.59473	-1.04256
R3863249	5.32137	-0.980658
R9354381	-0.106303	-0.546476
R6636386	2.29038	-0.272821
R5385855	4.51908	-0.386802
R8410904	-0.28547	0.981287
R5573393	0.981029	-0.535262
R6392007	-1.25707	-0.554618
R8724814	-1.07875	-0.139496
R4937504	-3.61347	-1.21077
R1344510	-0.45196	0.614032
R1173111	-2.51243	-1.28514
R6284240	-1.27808	0.326872
R2157677	-2.8178	-0.917559
R6759986	0.470924	0.445401

### Sheet: Final Model Loadings
ligands	PLS 1	PLS 2
JAM2	0.313302	-0.584423
EFEMP1	-0.346991	-0.435222
NCAN	0.325897	0.171746
GNAS	0.256099	-0.26404
LGALS3	-0.256053	0.249798
SEMA4D	0.279032	0.211983
NRXN1	-0.264989	-0.07863
RGMA	0.327956	0.626084
DSCAML1	0.240837	-0.170034
PTPRK	0.260864	-0.0717063
SEMA4B	-0.276524	-0.0699945
FGF1	-0.217802	0.0245006
A2M	-0.236049	0.00307825
