## Supplemental Table 5 for "A systems approach uncovers drivers of the multifocal emergence of an astrocyte state contributing to cognitive decline in Alzheimer’s disease"

### Sheet: PLSR Receptor Importance
receptor	n_appearances	selection_rate	mean_abs_vip	median_abs_vip	sd_abs_vip	max_abs_vip	mean_vip_signed	median_vip_signed	sd_vip_signed	n_positive_iters	n_negative_iters	dominant_direction	direction_consistency
ADORA1	2000	1	1.87887	1.87877	0.0574627	2.58645	1.87887	1.87877	0.0574627	2000	0	positive	1
JAM2	2000	1	1.80066	1.79931	0.0650002	2.45273	1.80066	1.79931	0.0650002	2000	0	positive	1
FZD8	2000	1	1.50546	1.50485	0.0586627	2.16165	1.50546	1.50485	0.0586627	2000	0	positive	1
PTPRS	2000	1	1.21882	1.21786	0.0485655	1.78939	1.21882	1.21786	0.0485655	2000	0	positive	1
PLXNB1	2000	0.997	1.17846	1.17733	0.0636356	1.87064	1.17846	1.17733	0.0636356	2000	0	positive	1
EGFR	2000	0.9775	1.15877	1.15705	0.0805744	1.92494	1.15877	1.15705	0.0805744	2000	0	positive	1
PTPRK	2000	0.97	1.17074	1.16858	0.0905728	2.02796	1.17074	1.16858	0.0905728	2000	0	positive	1
ITGA3	2000	0.7225	1.04948	1.04575	0.0843355	1.77774	1.04948	1.04575	0.0843355	2000	0	positive	1
ADAM12	2000	0.588	1.02135	1.01943	0.0946653	1.9657	1.02135	1.01943	0.0946653	2000	0	positive	1
CDH2	2000	0.571	1.0213	1.01679	0.102465	1.97227	1.0213	1.01679	0.102465	2000	0	positive	1
DDR2	2000	0.176	0.91002	0.910722	0.0981242	1.78339	0.91002	0.910722	0.0981242	2000	0	positive	1
TMEM132A	2000	0.1535	0.914035	0.912979	0.0835965	1.68302	0.914035	0.912979	0.0835965	2000	0	positive	1
FGFR1	2000	0.1105	0.913724	0.913255	0.0712358	1.81489	0.913724	0.913255	0.0712358	2000	0	positive	1
PTCH2	2000	0.059	0.888495	0.886115	0.0684513	1.81859	0.888495	0.886115	0.0684513	2000	0	positive	1
ITGB8	2000	0.0055	0.736541	0.732033	0.0993965	1.58898	0.736541	0.732033	0.0993965	2000	0	positive	1
EPHA4	2000	0.002	0.767643	0.766504	0.0727679	1.53066	0.767643	0.766504	0.0727679	2000	0	positive	1
ERBB4	2000	0	0.68097	0.685655	0.0835732	1.46175	0.642908	0.683725	0.239584	1940	60	positive	0.97
LRP1	2000	0	0.659877	0.663312	0.0787444	1.25137	0.659245	0.663312	0.0838749	1999	1	positive	0.9995
DDR1	2000	0	0.593125	0.590778	0.0851055	1.25652	0.590986	0.590778	0.0988788	1995	5	positive	0.9975
DAG1	2000	0	0.583828	0.583769	0.0798514	1.41626	0.583458	0.583769	0.0825104	1999	1	positive	0.9995
NCAM1	2000	0	0.522235	0.522357	0.0556331	1.29103	0.522235	0.522357	0.0556331	2000	0	positive	1
FGFRL1	2000	0	0.469683	0.468576	0.0626532	1.25564	0.400574	0.46644	0.253176	1838	162	positive	0.919
SDC2	2000	0	0.44392	0.438705	0.0672154	1.56041	0.44206	0.438705	0.0785275	1995	5	positive	0.9975
ACKR3	2000	0	0.430497	0.426765	0.0584985	1.25529	0.399517	0.425467	0.170731	1922	78	positive	0.961
PTPRZ1	2000	0	0.379903	0.3772	0.075158	1.2666	0.378129	0.3772	0.0836298	1993	7	positive	0.9965
NEO1	2000	0	0.296617	0.292039	0.052661	1.22078	0.177937	0.27905	0.243149	1572	428	positive	0.786

### Sheet: Model Complexity vs Performance
n_features	new_added_receptor	train_r2	train_pearson	loocv_q2
2	JAM2, ADORA1	0.610026	0.781042	0.594648
3	FZD8	0.621855	0.788578	0.602791
4	PTPRS	0.62016	0.787502	0.59881
5	PLXNB1	0.618004	0.786132	0.594509
6	EGFR	0.620895	0.787969	0.59512
7	PTPRK	0.633623	0.796004	0.603384
8	ITGA3	0.635646	0.797274	0.606233
9	ADAM12	0.655793	0.809811	0.62655
10	CDH2	0.681382	0.825458	0.652742
11	DDR2	0.677545	0.823131	0.646262
12	TMEM132A	0.676096	0.82225	0.64356
13	FGFR1	0.675042	0.82161	0.641873
14	PTCH2	0.674837	0.821484	0.638631
15	ITGB8	0.673685	0.820783	0.635959
16	EPHA4	0.673292	0.820544	0.632102
17	ERBB4	0.682351	0.826045	0.64622
18	LRP1	0.678836	0.823915	0.644441
19	DDR1	0.676982	0.822789	0.642593
20	DAG1	0.67549	0.821882	0.640769
21	NCAM1	0.677533	0.823124	0.641585
22	FGFRL1	0.674553	0.821312	0.638654
23	SDC2	0.674115	0.821045	0.636207
24	ACKR3	0.675714	0.822018	0.636637
25	PTPRZ1	0.67995	0.824591	0.63951
26	NEO1	0.683116	0.826508	0.641532

### Sheet: Final Model Scores
individualID	PLS1	PLS2
R3978789	-0.548817	0.837861
R7881801	1.00327	1.75889
R2246117	4.50657	2.04293
R4619330	-2.54357	0.510195
R2577726	-4.01372	1.04803
R7738727	-2.27263	1.81212
R1234575	-0.933692	-0.834706
R8937093	-1.86361	-1.74473
R5924065	-0.995431	-1.34462
R4012015	1.58822	0.528399
R4379962	2.60097	0.34585
R6939144	-1.45916	0.00885219
R3741788	-1.30485	0.240964
R6249698	-0.31817	0.5405
R4928630	1.76199	0.222305
R5177066	1.19964	-0.556273
R8760165	-0.893845	0.9481
R2881301	-1.19558	-0.765382
R6337324	-0.492833	1.70997
R1721075	0.0495033	-1.41133
R5234179	-2.89279	0.694873
R4641987	-1.44157	1.12996
R7912121	-1.40289	-0.272781
R6114572	-1.18216	-0.476831
R7210604	-0.740534	0.59102
R4077358	-2.75659	0.251303
R3452739	-1.31164	1.16513
R7950545	-2.47809	-1.13608
R9907075	-0.862228	0.901498
R1521786	-2.1598	-0.262718
R5126867	-1.83794	0.636313
R5447358	1.32271	-0.687342
R2086195	-0.529429	1.1508
R3948425	0.429011	0.475167
R6231318	-1.65698	0.758031
R6086139	2.41603	1.00246
R3400726	-1.79738	0.764724
R5973191	-2.60317	-2.03092
R9771008	0.55291	2.73736
R7651923	2.96962	-1.91731
R1218460	0.697151	-1.05022
R7944883	-0.963776	-0.794423
R8293796	1.08724	1.5899
R2709337	-1.39041	0.56074
R8202775	-0.934289	-0.987411
R7516349	2.80218	1.54249
R3884524	4.9009	0.278021
R8963331	3.57785	0.198138
R2424757	-1.34137	-0.514033
R7596878	-0.529902	0.483297
R2880377	1.33597	-1.47884
R2197944	1.8534	1.16171
R6253512	-2.85587	1.05856
R7791442	-2.75457	1.21988
R2529284	0.735533	-2.6456
R3927700	1.21776	-0.340129
R2582129	-2.21878	-0.0571074
R6913259	2.01207	-3.21791
R7095349	-0.333204	-0.676046
R3408213	-1.80135	-0.485924
R9314674	1.46424	-1.12786
R1672797	0.94742	-0.644606
R5138383	0.324799	0.655273
R5211056	-1.7655	0.804441
R9137173	3.64852	1.46314
R5518725	3.18227	-0.071762
R6003498	2.30423	0.550417
R7295303	-0.940961	0.533692
R6226355	1.60923	0.71932
R9072353	-1.26285	0.461425
R4859661	0.136175	-0.925658
R8774534	-1.57034	0.571581
R9309271	0.0490969	-1.27791
R9809441	-0.0399144	1.71319
R2703808	-0.637007	0.73505
R5459434	2.65505	1.81048
R9540861	3.88773	1.01518
R2006886	-0.586867	-0.357817
R9239503	-0.245281	0.534805
R7438391	1.99649	-0.58966
R9566976	-0.411182	0.0745594
R5394614	2.87356	0.186903
R9537646	-0.845938	0.573313
R3589148	-0.842807	0.0546945
R8209563	3.04847	-0.142089
R9324027	0.68688	-1.31999
R8626395	-0.00222087	1.175
R6849345	-2.90924	0.0663016
R9245150	-0.318862	0.484997
R8410459	-1.49053	-0.925081
R7063792	-1.43871	-1.79779
R8330118	-0.827354	0.109705
R5214048	1.66669	-0.308212
R2793780	-0.677105	-0.349832
R4042599	-0.616702	0.336794
R2167020	1.78867	-1.34729
R5883172	-0.19352	0.38998
R7015250	0.0308735	-1.24151
R6828280	0.0396514	0.712155
R9557117	-0.153352	-2.34575
R6627307	0.530159	-0.389526
R2144127	0.0938149	-0.336582
R9064073	3.07553	1.12814
R2787688	1.98615	-0.47106
R7304869	3.11578	3.06187
R3874626	-2.73752	-1.85063
R5133113	0.51708	-1.6912
R7594705	-0.998789	2.10302
R6268135	1.39993	0.999396
R3814553	-0.150385	0.382581
R9652199	1.1157	1.93286
R2166876	-1.90054	0.214284
R8971831	-1.45899	-0.560647
R2992930	-2.40545	0.970997
R3877498	0.915658	-0.474797
R5357999	-2.20384	2.62747
R9886653	-1.83228	-1.19475
R4332132	-1.66846	1.37303
R7483736	0.41312	-2.70414
R5369295	-0.708115	0.73988
R1412995	-0.440125	-0.376734
R6057469	-0.764817	1.13196
R5676537	-0.754576	-0.884928
R3035452	-0.680823	-1.29682
R1944372	1.0116	-3.7075
R6319811	0.944544	-1.53814
R3631183	1.97049	0.530142
R6802400	1.64686	-0.543173
R6155093	-1.70682	-0.332486
R1105988	1.3507	0.206977
R8457289	-0.656285	0.377392
R7904841	0.566039	-0.0324768
R8882846	-0.651629	-0.349684
R6070702	1.57198	-0.067684
R1620679	-0.908135	-1.35577
R8477425	-0.835264	-1.07696
R8075334	-0.490528	-0.735479
R1664857	-1.40033	-0.362402
R3727306	-1.45285	0.902665
R9904978	-3.1763	-0.446621
R7915228	4.08369	-2.37535
R5541746	-2.76232	1.26082
R3341095	-0.589176	-0.261982
R4996203	-1.04991	1.34282
R2879330	3.06048	0.393432
R3328752	0.660784	-2.28829
R3757880	-0.715151	0.170686
R5907586	0.154404	-0.537613
R2488731	-1.00907	1.56587
R7506996	0.495929	-3.43923
R8472815	-2.25065	-0.377498
R5955028	2.50376	2.38315
R4240155	2.79666	1.18836
R7029629	0.193931	0.0823011
R9253870	-2.06264	-1.43074
R2830542	2.61593	0.443692
R1327471	-0.057324	0.792304
R4078277	0.0975463	-1.24606
R3997006	2.66361	0.483791
R3863249	4.48244	-0.754192
R9354381	-0.0231366	0.596961
R6636386	2.65256	0.708836
R5385855	6.87785	-0.964011
R8410904	0.0413967	-1.74828
R5573393	0.150403	-1.4416
R6392007	-3.93334	1.59447
R8724814	-1.48685	-0.305942
R4937504	-1.44303	0.147108
R1344510	-0.0367515	-1.11722
R1173111	-1.88026	0.545115
R6284240	-1.63146	-0.00343495
R2157677	-1.46912	-2.01793
R6759986	1.05485	2.52994

### Sheet: Final Model Loadings
receptors	PLS 1	PLS 2
ADORA1	0.449867	-0.132417
JAM2	0.384873	0.328516
FZD8	0.358449	0.0194944
PTPRS	0.356666	-0.492421
PLXNB1	0.345717	-0.371391
EGFR	0.238333	0.292619
PTPRK	0.275315	0.15804
ITGA3	0.306549	-0.376194
ADAM12	0.227078	-0.00302631
CDH2	0.14	0.569723
